# The CAGE complex: a hollow, megadalton, protein assembly in prokaryotic and eukaryotic microbes

**DOI:** 10.1101/2025.09.22.677704

**Authors:** Caitlyn L. McCafferty, Gabriel Hoogerbrugge, Ophelia Papoulas, Evan A. Schwartz, Simone Ritchey, David W. Taylor, Axel F. Brilot, Edward M. Marcotte

## Abstract

We report the discovery and structure of a previously unknown ∼1 MDa hollow protein assembly, identified during a survey of ciliary complexes from the ciliate *Tetrahymena thermophila*. By combining mass spectrometry, structure prediction, and cryo-electron microscopy, we define a homotetrameric cage-like complex with a distinctive elliptical architecture and a large internal cavity. A sequence survey revealed several thousand homologs spanning diverse unicellular eukaryotes—including green algae, fungi, amoebozoans, choanoflagellates, and SAR lineages—as well as predominantly gram-negative bacteria, indicating an ancient evolutionary origin and arguing against a eukaryote-specific function. We determined a near-atomic resolution structure of the complex from the slime mold *Dictyostelium discoideum*, demonstrating conservation of overall architecture and cavity despite low sequence identity. Together, these results establish the CAGE complex (<u>C</u>onserved <u>A</u>ssembly in <u>G</u>ram-negative bacteria and <u>E</u>ukaryotes) as a new class of large protein cage broadly distributed across the tree of life. While its biological function remains unknown, its size, architecture, and conservation suggest possible roles in transport or protein/RNA homeostasis.
