## Supplementary material for "The CAGE complex: a hollow, megadalton, protein assembly in prokaryotic and eukaryotic microbes": Table S3

### Sheet: Table S3
Table S3 - Cryo-EM statistics
Statistics for the cryo-EM data collection and analyses for each CAGE complex as calculated by cryoSPARC, accompanied by statistics of model refinement using Phenix.
Protein Complex	Tetrahymena CAGE1	Dictyostelium CAGE
Data Collection
EMDB accession	75779	75780
PDB structure	11KS	11KT
Microscope (FEI)	Glacios	Glacios
Voltage (kV)	200	200
Detector	FEI Falcon IV	FEI Falcon IV
Pixel size (Å/pix)	0.94	0.933
Exposure rate (e- /pix/sec)	5	4.9
Frames per exposure	60	60
Exposure (e- /Å2 )	50	49
Defocus range (µm)	1.5-2.5	1.5-2.5
Micrographs collected	22764	5183
Micrographs used	17886	1319
Automation software	SerialEM	SerialEM
Particles extracted (total)	110829	19915
3D Reconstruction Processing Statistics
Final Particle Count	3656	5565
Symmetry imposed	D2	D2
Map resolution (Å)	5.64	3.3
FSC threshold	0.143	0.143
Model Refinement and Validation Statistics
Refinement package	Phenix	Phenix
Refinement tool	real-space refinement	real-space refinement
Refinement strategies	minimization global, local grid search, adp, occupancy, nqh flips	minimization global, local grid search, adp, occupancy, nqh flips
Composition
Chains	4	4
Atoms	69112 (Hydrogens: 0)	64148 (Hydrogens: 0)
Residues	Protein: 8388 Nucleotide: 0	Protein: 7880, Nucleotide: 0
Water	0	0
Ligands	0	0
Bonds (RMSD)
Length (Å) (# > 4σ)	0.005 (0)	0.002 (0)
Angles (°) (# > 4σ)	0.773 (0)	0.425 (0)
MolProbity score	2.36	1.45
Clash score	16.49	3.76
Ramachandran plot (%)
Outliers	0.038	0
Allowed	13.79	2.65
Favored	85.83	97.35
Rama-Z (Ramachandran plot Z-score, RMS...)
whole	-4.11 (0.08) (N= 8356)	0.97 (0.10) (N= 7744)
helix	-2.45 (0.09) (N= 2316)	1.42 (0.11) (N= 2432)
sheet	-2.18 (0.13) (N= 1440)	1.02 (0.12) (N= 1872)
loop	-3.16 (0.08) (N= 4600)	-0.05 (0.11) (N= 3440)
Rotamer outliers (%)	0.05	1.6
Cβ outliers (%)	0.05	NA
Peptide plane (%)
Cis proline/general	0.0/0.0	0.0/0.0
Twisted proline/general	1.9/0.0	0.0/0.0
CaBLAM outliers (%)	6.82	0.68
ADP (B-factors)
Iso/Ansio (#)	69112/0	64148/0
min/max/mean
Protein	164.57/1015.20/347.63	38.22/142.19/76.58
Occupancy
Mean	1	1
occ = 1 (%)	99.99	100
0< occ <1 (%)	0	0
occ >1 (%)	0	0
CC (mask)	0.7	0.87
CC (box)	0.84	0.77
CC (peaks)	0.61	0.73
CC (volume)	0.7	0.87
