## Supplementary material for "The CAGE complex: a hollow, megadalton, protein assembly in prokaryotic and eukaryotic microbes": Table S1

### Sheet: Table S1
	ECOD classification
Domain	A	X	H	T	F
3	beta sandwich	Immunoglobulin-like beta-sandwich	Immunoglobulin-related	Immunoglobulin/Fibronectin type III/E set domains/PapD-like	Glyco_hydro_66_1st
4	beta sandwich	Immunoglobulin-like beta-sandwich	Immunoglobulin-related	Immunoglobulin/Fibronectin type III/E set domains/PapD-like	YfaS_2nd
5	beta sandwich	Immunoglobulin-like beta-sandwich	Immunoglobulin-related	Immunoglobulin/Fibronectin type III/E set domains/PapD-like	A2M_N_2
6	beta sandwich	Immunoglobulin-like beta-sandwich	Immunoglobulin-related	Immunoglobulin/Fibronectin type III/E set domains/PapD-like	MG4
7	beta sandwich	Immunoglobulin-like beta-sandwich	Immunoglobulin-related	Immunoglobulin/Fibronectin type III/E set domains/PapD-like	V-set_9
8	beta sandwich	Immunoglobulin-like beta-sandwich	C2 domain	C2 domain	C2_2
